# Prenatal treatment with rapamycin restores enhanced hippocampal mGluR-LTD and mushroom spine size in a Down’s syndrome mouse model

**DOI:** 10.1101/2020.04.08.032029

**Authors:** Jesús David Urbano-Gámez, Itziar Benito, Juan José Casañas, María Luz Montesinos

**Affiliations:** Departamento de Fisiología Médica y Biofísica, Universidad de Sevilla, E-41009, Sevilla, Spain; Instituto de Biomedicina de Sevilla, IBIS/Hospital Universitario Virgen del Rocío/CSIC/Universidad de Sevilla. Sevilla, SPAIN; Servicio de Animalario, Hospital Universitario Virgen Macarena (HUVM), E-41009, Sevilla, Spain

**Keywords:** mGluR-LTD, mTOR, microelectrode array, MEA, dendritic spines, iTRAQ, proteomics, object recognition, trisomy 21, Down syndrome, Ts1Cje mice

## Abstract

Down syndrome (DS) is the most frequent genetic cause of intellectual disability including hippocampal-dependent memory deficits. We have previously reported hippocampal mTOR (mammalian target of rapamycin) hyperactivation, and related plasticity as well as memory deficits in Ts1Cje mice, a DS experimental model. Here we report that performance of Ts1Cje mice in novel object recognition (NOR) is impaired, but it is ameliorated by rapamycin treatment. Proteome characterization of hippocampal synaptoneurosomes (SNs) from these mice predicted an alteration of synaptic plasticity pathways, including long term depression (LTD), which was reversed by rapamycin. Accordingly, mGluR-LTD (metabotropic Glutamate Receptor-Long Term Depression) is enhanced in the hippocampus of Ts1Cje mice and this is correlated with an increased proportion of a particular category of mushroom spines in hippocampal pyramidal neurons. Remarkably, prenatal treatment of these mice with rapamycin normalized both phenotypes, supporting the therapeutic potential of rapamycin/rapalogs for DS intellectual disability.
