## Supplementary File 2 for "Prenatal treatment with rapamycin restores enhanced hippocampal mGluR-LTD and mushroom spine size in a Down’s syndrome mouse model"

### Sheet: Table S4
Table S4. Proteins affected in Ts1Cje SNs
Expr Fold Change	ID	Symbol	Entrez Gene Name	Location	Type(s)
1.344	P51830	ADCY9	adenylate cyclase 9	Plasma Membrane	enzyme
-1.266	Q3TBU7	AGFG2	ArfGAP with FG repeats 2	Other	other
-1.213	E9Q414	APOB	apolipoprotein B	Extracellular Space	transporter
1.246	P12023	APP	amyloid beta precursor protein	Plasma Membrane	other
1.334	E9PYT0	ARHGAP5	Rho GTPase activating protein 5	Cytoplasm	enzyme
1.337	Q8VDN2	ATP1A1	ATPase Na+/K+ transporting subunit alpha 1	Plasma Membrane	transporter
1.667	Q6PIE5	ATP1A2	ATPase Na+/K+ transporting subunit alpha 2	Plasma Membrane	transporter
1.639	Q6PIC6	ATP1A3	ATPase Na+/K+ transporting subunit alpha 3	Plasma Membrane	transporter
1.415	P14094	ATP1B1	ATPase Na+/K+ transporting subunit beta 1	Plasma Membrane	transporter
1.595	P14231	ATP1B2	ATPase Na+/K+ transporting subunit beta 2	Plasma Membrane	transporter
1.251	O55143	ATP2A2	ATPase sarcoplasmic/endoplasmic reticulum Ca2+ transporting 2	Cytoplasm	transporter
1.329	G5E829	ATP2B1	ATPase plasma membrane Ca2+ transporting 1	Plasma Membrane	transporter
1.268	F8WHB1	ATP2B2	ATPase plasma membrane Ca2+ transporting 2	Plasma Membrane	transporter
1.536	Q06185	Atp5k	ATP synthase, H+ transporting, mitochondrial F1F0 complex, subunit E	Cytoplasm	enzyme
1.925	P56135	ATP5MF	ATP synthase membrane subunit f	Cytoplasm	transporter
1.523	Q9DCX2	ATP5PD	ATP synthase peripheral stalk subunit d	Cytoplasm	enzyme
1.907	P97450	ATP5PF	ATP synthase peripheral stalk subunit F6	Cytoplasm	transporter
1.3	P51863	ATP6V0D1	ATPase H+ transporting V0 subunit d1	Cytoplasm	transporter
1.314	P97445	CACNA1A	calcium voltage-gated channel subunit alpha1 A	Plasma Membrane	ion channel
1.474	Q5SUF8	CACNA1G	calcium voltage-gated channel subunit alpha1 G	Plasma Membrane	ion channel
1.262	O08532	CACNA2D1	calcium voltage-gated channel auxiliary subunit alpha2delta 1	Plasma Membrane	ion channel
1.529	Q9JKC6	CEND1	cell cycle exit and neuronal differentiation 1	Other	other
1.299	B1ATV0	CLCN5	chloride voltage-gated channel 5	Plasma Membrane	ion channel
1.225	Q60936	COQ8A	coenzyme Q8A	Cytoplasm	kinase
1.818	P19783	COX4I1	cytochrome c oxidase subunit 4I1	Cytoplasm	enzyme
1.889	P12787	COX5A	cytochrome c oxidase subunit 5A	Cytoplasm	enzyme
2.119	Q9CPQ1	Cox6c	cytochrome c oxidase subunit 6C	Cytoplasm	enzyme
-1.63	F6XLV1	CROCC2	ciliary rootlet coiled-coil, rootletin family member 2	Other	other
1.241	E0CXB9	CTNNA2	catenin alpha 2	Plasma Membrane	other
1.728	Q9D0M3	CYC1	cytochrome c1	Cytoplasm	enzyme
1.976	P62897	CYCS	cytochrome c, somatic	Cytoplasm	transporter
-1.487	A2A8E2	CZIB	CXXC motif containing zinc binding protein	Cytoplasm	other
1.33	O08749	DLD	dihydrolipoamide dehydrogenase	Cytoplasm	enzyme
-1.334	Q9QYJ0	DNAJA2	DnaJ heat shock protein family (Hsp40) member A2	Nucleus	enzyme
1.406	F8VPQ1	DOCK3	dedicator of cytokinesis 3	Cytoplasm	other
-1.226	Q9Z2I2	FKBP1B	FKBP prolyl isomerase 1B	Cytoplasm	enzyme
1.257	P45878	FKBP2	FKBP prolyl isomerase 2	Cytoplasm	enzyme
-1.252	Q9WV18	GABBR1	gamma-aminobutyric acid type B receptor subunit 1	Plasma Membrane	G-protein coupled receptor
1.335	Q9CR59	GADD45GIP1	GADD45G interacting protein 1	Nucleus	other
-1.403	Q9QUH0	GLRX	glutaredoxin	Cytoplasm	enzyme
1.267	E9PVN6	Gm20498	predicted gene 20498	Other	other
-1.44	Q9CQI3	GMFB	glia maturation factor beta	Cytoplasm	growth factor
1.207	E9QKR0	GNB2	G protein subunit beta 2	Plasma Membrane	enzyme
-1.212	P63213	GNG2	G protein subunit gamma 2	Plasma Membrane	enzyme
1.549	Q64521	GPD2	glycerol-3-phosphate dehydrogenase 2	Cytoplasm	enzyme
1.481	P23819	GRIA2	glutamate ionotropic receptor AMPA type subunit 2	Plasma Membrane	ion channel
-1.251	Q9Z2W8	GRIA4	glutamate ionotropic receptor AMPA type subunit 4	Plasma Membrane	ion channel
1.758	A2AI21	GRIN1	glutamate ionotropic receptor NMDA type subunit 1	Plasma Membrane	ion channel
1.371	Q01097	GRIN2B	glutamate ionotropic receptor NMDA type subunit 2B	Plasma Membrane	ion channel
1.2	Q3UVX5	GRM5	glutamate metabotropic receptor 5	Plasma Membrane	G-protein coupled receptor
1.245	P38060	HMGCL	3-hydroxy-3-methylglutaryl-CoA lyase	Cytoplasm	enzyme
1.267	Q9JHR7	IDE	insulin degrading enzyme	Extracellular Space	peptidase
2.076	Q8CAQ8	IMMT	inner membrane mitochondrial protein	Cytoplasm	other
1.259	Q9ERG0	LIMA1	LIM domain and actin binding 1	Cytoplasm	other
-1.211	Q8JZS0	LIN7A	lin-7 homolog A, crumbs cell polarity complex component	Plasma Membrane	other
1.265	A9DA50	LINGO1	leucine rich repeat and Ig domain containing 1	Plasma Membrane	other
1.246	Q3UYG8	MACROD2	mono-ADP ribosylhydrolase 2	Nucleus	enzyme
1.235	Q8BW75	MAOB	monoamine oxidase B	Cytoplasm	enzyme
-1.254	P26645	Marcks	myristoylated alanine rich protein kinase C substrate	Plasma Membrane	other
1.202	Q99KE1	ME2	malic enzyme 2	Cytoplasm	enzyme
1.206	P34884	MIF	macrophage migration inhibitory factor	Extracellular Space	cytokine
1.696	Q9D2P8	MOBP	myelin-associated oligodendrocyte basic protein	Cytoplasm	other
1.506	Q3UY21	MOG	myelin oligodendrocyte glycoprotein	Extracellular Space	other
1.59	P03930	mt-Atp8	ATP synthase F0 subunit 8	Cytoplasm	enzyme
2.804	P00405	MT-CO2	cytochrome c oxidase subunit II	Cytoplasm	enzyme
-1.289	Q9Z2D1	MTMR2	myotubularin related protein 2	Cytoplasm	phosphatase
1.337	Q9CQ75	NDUFA2	NADH:ubiquinone oxidoreductase subunit A2	Cytoplasm	enzyme
1.331	Q62425	NDUFA4	NDUFA4 mitochondrial complex associated	Cytoplasm	enzyme
1.546	Q9DCJ5	NDUFA8	NADH:ubiquinone oxidoreductase subunit A8	Cytoplasm	enzyme
1.359	A2AQ17	NDUFAF1	NADH:ubiquinone oxidoreductase complex assembly factor 1	Cytoplasm	other
1.265	A2APY7	NDUFAF5	NADH:ubiquinone oxidoreductase complex assembly factor 5	Cytoplasm	other
1.813	Q91VD9	NDUFS1	NADH:ubiquinone oxidoreductase core subunit S1	Cytoplasm	enzyme
1.713	Q9DCT2	NDUFS3	NADH:ubiquinone oxidoreductase core subunit S3	Cytoplasm	enzyme
1.368	P52503	NDUFS6	NADH:ubiquinone oxidoreductase subunit S6	Cytoplasm	enzyme
1.487	Q9D6J6	NDUFV2	NADH:ubiquinone oxidoreductase core subunit V2	Cytoplasm	enzyme
1.313	A2AGI2	NLGN3	neuroligin 3	Plasma Membrane	enzyme
1.26	P97300	Nptn	neuroplastin	Plasma Membrane	other
1.232	Q9CWD8	NUBPL	nucleotide binding protein like	Cytoplasm	other
1.306	Q8CFX3	PCDH1	protocadherin 1	Plasma Membrane	other
1.238	E9Q1A0	PDE4DIP	phosphodiesterase 4D interacting protein	Cytoplasm	enzyme
-1.296	Q9JJV2	PFN2	profilin 2	Cytoplasm	enzyme
2.173	P67778	PHB	prohibitin	Nucleus	transcription regulator
1.752	P60202	PLP1	proteolipid protein 1	Plasma Membrane	other
1.226	Q99NF7	PPM1B	protein phosphatase, Mg2+/Mn2+ dependent 1B	Cytoplasm	phosphatase
-1.228	Q61171	PRDX2	peroxiredoxin 2	Cytoplasm	enzyme
-1.307	Q9QUK9	PRSS3	serine protease 3	Extracellular Space	peptidase
1.222	E9PZ00	PSAP	prosaposin	Extracellular Space	enzyme
1.215	Q9CZT8	RAB3B	RAB3B, member RAS oncogene family	Cytoplasm	enzyme
1.3	P61226	RAP2B	RAP2B, member of RAS oncogene family	Plasma Membrane	enzyme
1.251	E9Q401	RYR2	ryanodine receptor 2	Plasma Membrane	ion channel
-1.361	A0A0A0MQ90	S100A13	S100 calcium binding protein A13	Cytoplasm	other
1.375	Q91V61	SFXN3	sideroflexin 3	Cytoplasm	transporter
1.86	Q8BH59	SLC25A12	solute carrier family 25 member 12	Cytoplasm	transporter
1.591	P48962	SLC25A4	solute carrier family 25 member 4	Cytoplasm	transporter
1.214	Q9CQS4	SLC25A46	solute carrier family 25 member 46	Cytoplasm	other
1.329	P10852	SLC3A2	solute carrier family 3 member 2	Plasma Membrane	transporter
-1.211	A3KGU7	SPTAN1	spectrin alpha, non-erythrocytic 1	Plasma Membrane	other
1.204	P05480	SRC	SRC proto-oncogene, non-receptor tyrosine kinase	Cytoplasm	kinase
1.209	Q99JB2	STOML2	stomatin like 2	Plasma Membrane	other
1.236	P61264	STX1B	syntaxin 1B	Plasma Membrane	other
1.222	P63046	SULT4A1	sulfotransferase family 4A member 1	Cytoplasm	enzyme
-1.209	Q9CUU3	SYCP2	synaptonemal complex protein 2	Nucleus	other
1.374	D3Z4L9	TNFAIP2	TNF alpha induced protein 2	Extracellular Space	other
1.63	D3Z2H9	Tpm3-rs7	tropomyosin 3, related sequence 7	Other	other
1.249	Q91W90	TXNDC5	thioredoxin domain containing 5	Cytoplasm	enzyme
-1.276	A0A0A6YXY0	TXNDC9	thioredoxin domain containing 9	Cytoplasm	other
1.223	O70481	UBR1	ubiquitin protein ligase E3 component n-recognin 1	Cytoplasm	enzyme
-1.281	P61961	UFM1	ubiquitin fold modifier 1	Cytoplasm	other
1.928	Q9CQB4	UQCRB	ubiquinol-cytochrome c reductase binding protein	Cytoplasm	enzyme
1.687	Q9CZ13	UQCRC1	ubiquinol-cytochrome c reductase core protein 1	Cytoplasm	enzyme
3.192	Q9CR68	UQCRFS1	ubiquinol-cytochrome c reductase, Rieske iron-sulfur polypeptide 1	Cytoplasm	enzyme
2.522	Q9CQ69	UQCRQ	ubiquinol-cytochrome c reductase complex III subunit VII	Cytoplasm	enzyme
1.762	Q60932	VDAC1	voltage dependent anion channel 1	Cytoplasm	ion channel
2.043	Q60930	VDAC2	voltage dependent anion channel 2	Cytoplasm	ion channel
-1.341	O09053	WRN	Werner syndrome RecQ like helicase	Nucleus	enzyme
-1.24	Q810J8	ZFYVE1	zinc finger FYVE-type containing 1	Cytoplasm	other

### Sheet: Table S5
Table S5. Proteins affected in Ts1Cje RAPA SNs
Expr Fold Change	ID	Symbol	Entrez Gene Name	Location	Type(s)
1.242	Q9CQR4	ACOT13	acyl-CoA thioesterase 13	Cytoplasm	enzyme
1.281	P10518	ALAD	aminolevulinate dehydratase	Cytoplasm	enzyme
1.311	E9PYT0	ARHGAP5	Rho GTPase activating protein 5	Cytoplasm	enzyme
-1.226	Q9ES28	ARHGEF7	Rho guanine nucleotide exchange factor 7	Cytoplasm	other
-1.207	Q91ZU0	ASB7	ankyrin repeat and SOCS box containing 7	Cytoplasm	other
1.35	Q8C0M9	ASRGL1	asparaginase like 1	Cytoplasm	enzyme
-1.461	Q9D3D9	ATP5F1D	ATP synthase F1 subunit delta	Cytoplasm	transporter
1.265	P56135	ATP5MF	ATP synthase membrane subunit f	Cytoplasm	transporter
1.253	P51863	ATP6V0D1	ATPase H+ transporting V0 subunit d1	Cytoplasm	transporter
1.308	Q9Z0S1	BPNT1	3'(2'), 5'-bisphosphate nucleotidase 1	Nucleus	phosphatase
1.239	P00920	CA2	carbonic anhydrase 2	Cytoplasm	enzyme
-1.222	A0A0A6YY67	CAMSAP2	calmodulin regulated spectrin associated protein family member 2	Cytoplasm	other
-1.206	D3YYT0	CDH2	cadherin 2	Plasma Membrane	other
-1.267	O55229	CHKB	choline kinase beta	Cytoplasm	kinase
1.928	P62897	CYCS	cytochrome c, somatic	Cytoplasm	transporter
-1.256	A2A8E2	CZIB	CXXC motif containing zinc binding protein	Cytoplasm	other
1.225	E9QMK9	DGLUCY	D-glutamate cyclase	Cytoplasm	enzyme
-1.245	Q6PGC1	DHX29	DExH-box helicase 29	Cytoplasm	enzyme
1.311	O08749	DLD	dihydrolipoamide dehydrogenase	Cytoplasm	enzyme
-1.341	Q9QYJ0	DNAJA2	DnaJ heat shock protein family (Hsp40) member A2	Nucleus	enzyme
1.36	Q91WT4	DNAJC17	DnaJ heat shock protein family (Hsp40) member C17	Other	other
1.484	P63168	DYNLL1	dynein light chain LC8-type 1	Cytoplasm	other
1.493	D6RIN4	DYNLL2	dynein light chain LC8-type 2	Cytoplasm	other
-1.203	Q8BGB7	ENOPH1	enolase-phosphatase 1	Cytoplasm	enzyme
-1.206	Q05816	FABP5	fatty acid binding protein 5	Cytoplasm	transporter
1.229	A2RT62	FBXL16	F-box and leucine rich repeat protein 16	Cytoplasm	other
1.213	Q61578	FDXR	ferredoxin reductase	Cytoplasm	enzyme
-1.293	Q9Z2I2	FKBP1B	FKBP prolyl isomerase 1B	Cytoplasm	enzyme
1.321	P45878	FKBP2	FKBP prolyl isomerase 2	Cytoplasm	enzyme
1.341	Q8BFQ8	GATD1	glutamine amidotransferase like class 1 domain containing 1	Cytoplasm	other
-1.21	Q6DFZ1	GBF1	golgi brefeldin A resistant guanine nucleotide exchange factor 1	Cytoplasm	other
1.387	Q80Y14	GLRX5	glutaredoxin 5	Cytoplasm	other
-1.357	V9GXQ2	Gm17087	predicted gene 17087	Other	other
1.207	E9PVN6	Gm20498	predicted gene 20498	Other	other
-1.216	A2A9H6	Gm884	predicted gene 884	Cytoplasm	other
1.205	P62874	GNB1	G protein subunit beta 1	Plasma Membrane	enzyme
-1.319	P63213	GNG2	G protein subunit gamma 2	Plasma Membrane	enzyme
1.258	Q3ULJ0	GPD1L	glycerol-3-phosphate dehydrogenase 1 like	Cytoplasm	enzyme
1.203	Q68EF4	GRM4	glutamate metabotropic receptor 4	Plasma Membrane	G-protein coupled receptor
1.254	Q9D114	HDDC3	HD domain containing 3	Other	other
1.439	Q8BGZ1	HPCAL4	hippocalcin like 4	Other	transporter
1.281	P54071	IDH2	isocitrate dehydrogenase (NADP(+)) 2, mitochondrial	Cytoplasm	enzyme
1.664	Q9QXM1	JMY	junction mediating and regulatory protein, p53 cofactor	Nucleus	transcription regulator
-1.336	Q8CD76	KLC1	kinesin light chain 1	Cytoplasm	other
1.478	Q9CPR6	Krt88	keratin 88	Other	other
1.453	Q9ERG0	LIMA1	LIM domain and actin binding 1	Cytoplasm	other
-1.268	Q8JZS0	LIN7A	lin-7 homolog A, crumbs cell polarity complex component	Plasma Membrane	other
1.373	Q3TMX5	MANF	mesencephalic astrocyte derived neurotrophic factor	Extracellular Space	other
1.213	Q99KE1	ME2	malic enzyme 2	Cytoplasm	enzyme
1.268	Q8BMF3	ME3	malic enzyme 3	Cytoplasm	enzyme
1.323	P34884	MIF	macrophage migration inhibitory factor	Extracellular Space	cytokine
1.269	Q9D1P0	MRPL13	mitochondrial ribosomal protein L13	Cytoplasm	other
-1.292	Q9Z2D1	MTMR2	myotubularin related protein 2	Cytoplasm	phosphatase
1.22	P09405	NCL	nucleolin	Nucleus	other
-1.241	Q8BTG7	NDRG4	NDRG family member 4	Plasma Membrane	other
1.317	A2AQ17	NDUFAF1	NADH:ubiquinone oxidoreductase complex assembly factor 1	Cytoplasm	other
1.257	Q9CWD8	NUBPL	nucleotide binding protein like	Cytoplasm	other
1.275	E9Q1A0	PDE4DIP	phosphodiesterase 4D interacting protein	Cytoplasm	enzyme
1.214	P62962	PFN1	profilin 1	Cytoplasm	other
1.287	O35954	PITPNM1	phosphatidylinositol transfer protein membrane associated 1	Cytoplasm	transporter
1.581	A3KGF7	PLCB2	phospholipase C beta 2	Cytoplasm	enzyme
1.237	P63330	PPP2CA	protein phosphatase 2 catalytic subunit alpha	Cytoplasm	phosphatase
1.416	E9PZ00	PSAP	prosaposin	Extracellular Space	enzyme
1.304	Q9CZT8	RAB3B	RAB3B, member RAS oncogene family	Cytoplasm	enzyme
1.304	A2AC13	RAC3	Rac family small GTPase 3	Cytoplasm	enzyme
-1.245	Q99N57	RAF1	Raf-1 proto-oncogene, serine/threonine kinase	Cytoplasm	kinase
1.237	Q6QI06	RICTOR	RPTOR independent companion of MTOR complex 2	Cytoplasm	other
1.257	P62830	RPL23	ribosomal protein L23	Cytoplasm	other
1.287	Q924D0	RTN4IP1	reticulon 4 interacting protein 1	Cytoplasm	enzyme
1.22	P70275	SEMA3E	semaphorin 3E	Extracellular Space	other
1.233	P28661	SEPT4	septin 4	Cytoplasm	enzyme
-1.23	E9Q4B1	SPERT	spermatid associated	Cytoplasm	other
-1.206	Q9CUU3	SYCP2	synaptonemal complex protein 2	Nucleus	other
1.238	A2A690	TANC2	tetratricopeptide repeat, ankyrin repeat and coiled-coil containing 2	Nucleus	transcription regulator
-1.271	P01831	THY1	Thy-1 cell surface antigen	Plasma Membrane	other
1.525	D3Z4L9	TNFAIP2	TNF alpha induced protein 2	Extracellular Space	other
1.462	D3Z2H9	Tpm3-rs7	tropomyosin 3, related sequence 7	Other	other
-1.226	Q9D6E4	TTC9B	tetratricopeptide repeat domain 9B	Other	other
-1.24	P68372	TUBB4B	tubulin beta 4B class IVb	Cytoplasm	other
1.273	Q91W90	TXNDC5	thioredoxin domain containing 5	Cytoplasm	enzyme
-1.279	P61079	UBE2D3	ubiquitin conjugating enzyme E2 D3	Cytoplasm	enzyme
1.232	O70481	UBR1	ubiquitin protein ligase E3 component n-recognin 1	Cytoplasm	enzyme
1.204	Q4FE56	USP9X	ubiquitin specific peptidase 9 X-linked	Plasma Membrane	peptidase
1.227	Q8CCB4	VPS53	VPS53 subunit of GARP complex	Cytoplasm	other
1.288	Q5SXA9	WWC1	WW and C2 domain containing 1	Cytoplasm	transcription regulator
-1.202	F8VQ87	XRN1	5'-3' exoribonuclease 1	Cytoplasm	enzyme
-1.207	P62960	YBX1	Y-box binding protein 1	Nucleus	transcription regulator
-1.308	Q810J8	ZFYVE1	zinc finger FYVE-type containing 1	Cytoplasm	other

### Sheet: Table S6
Table S6. Proteins affected in WT RAPA SNs
Expr Fold Change	ID	Symbol	Entrez Gene Name	Location	Type(s)
1.24	P61922	ABAT	4-aminobutyrate aminotransferase	Cytoplasm	enzyme
1.267	Q6PE15	ABHD10	abhydrolase domain containing 10	Cytoplasm	enzyme
1.323	Q9CQR4	ACOT13	acyl-CoA thioesterase 13	Cytoplasm	enzyme
1.21	P51830	ADCY9	adenylate cyclase 9	Plasma Membrane	enzyme
1.381	P10518	ALAD	aminolevulinate dehydratase	Cytoplasm	enzyme
1.245	Q9CZS1	ALDH1B1	aldehyde dehydrogenase 1 family member B1	Cytoplasm	enzyme
1.252	P47738	ALDH2	aldehyde dehydrogenase 2 family member	Cytoplasm	enzyme
-1.311	E9Q414	APOB	apolipoprotein B	Extracellular Space	transporter
-1.321	Q9ES28	ARHGEF7	Rho guanine nucleotide exchange factor 7	Cytoplasm	other
-1.204	Q91ZU0	ASB7	ankyrin repeat and SOCS box containing 7	Cytoplasm	other
1.205	Q8C0M9	ASRGL1	asparaginase like 1	Cytoplasm	enzyme
-1.233	Q9D906	ATG7	autophagy related 7	Cytoplasm	enzyme
1.203	P56480	ATP5F1B	ATP synthase F1 subunit beta	Cytoplasm	transporter
-1.209	Q9D3D9	ATP5F1D	ATP synthase F1 subunit delta	Cytoplasm	transporter
1.239	P97450	ATP5PF	ATP synthase peripheral stalk subunit F6	Cytoplasm	transporter
1.254	P51863	ATP6V0D1	ATPase H+ transporting V0 subunit d1	Cytoplasm	transporter
-1.218	Q9Z1G3	ATP6V1C1	ATPase H+ transporting V1 subunit C1	Cytoplasm	transporter
1.286	Q9Z0S1	BPNT1	3'(2'), 5'-bisphosphate nucleotidase 1	Nucleus	phosphatase
-1.311	Q2MH31	C9orf24	chromosome 9 open reading frame 24	Cytoplasm	other
1.291	P00920	CA2	carbonic anhydrase 2	Cytoplasm	enzyme
1.216	Q8K1Z0	COQ9	coenzyme Q9	Cytoplasm	other
-1.351	P63040	CPLX1	complexin 1	Plasma Membrane	transporter
1.312	Q9CZU6	CS	citrate synthase	Cytoplasm	enzyme
1.814	P62897	CYCS	cytochrome c, somatic	Cytoplasm	transporter
1.22	Q99LB2	DHRS4	dehydrogenase/reductase 4	Cytoplasm	enzyme
-1.244	Q6PGC1	DHX29	DExH-box helicase 29	Cytoplasm	enzyme
1.477	O08749	DLD	dihydrolipoamide dehydrogenase	Cytoplasm	enzyme
-1.31	Q9QYJ0	DNAJA2	DnaJ heat shock protein family (Hsp40) member A2	Nucleus	enzyme
1.26	Q91WT4	DNAJC17	DnaJ heat shock protein family (Hsp40) member C17	Other	other
1.309	P63168	DYNLL1	dynein light chain LC8-type 1	Cytoplasm	other
1.388	D6RIN4	DYNLL2	dynein light chain LC8-type 2	Cytoplasm	other
-1.262	Q05816	FABP5	fatty acid binding protein 5	Cytoplasm	transporter
1.222	Q8R0F8	FAHD1	fumarylacetoacetate hydrolase domain containing 1	Cytoplasm	enzyme
-1.308	Q9D9R9	Fam186a	family with sequence similarity 186, member A	Other	other
1.314	Q80UW2	FBXO2	F-box protein 2	Cytoplasm	enzyme
-1.238	Q8CIB5	FERMT2	fermitin family member 2	Cytoplasm	other
-1.284	Q9Z2I2	FKBP1B	FKBP prolyl isomerase 1B	Cytoplasm	enzyme
1.353	P45878	FKBP2	FKBP prolyl isomerase 2	Cytoplasm	enzyme
1.368	Q9WV18	GABBR1	gamma-aminobutyric acid type B receptor subunit 1	Plasma Membrane	G-protein coupled receptor
1.317	P56476	GABRR2	gamma-aminobutyric acid type A receptor rho2 subunit	Plasma Membrane	ion channel
1.329	Q8BFQ8	GATD1	glutamine amidotransferase like class 1 domain containing 1	Cytoplasm	other
-1.206	Q6DFZ1	GBF1	golgi brefeldin A resistant guanine nucleotide exchange factor 1	Cytoplasm	other
-1.249	Q01514	GBP3	guanylate binding protein 3	Cytoplasm	enzyme
-1.232	Q9QUH0	GLRX	glutaredoxin	Cytoplasm	enzyme
1.282	Q80Y14	GLRX5	glutaredoxin 5	Cytoplasm	other
-1.332	V9GXQ2	Gm17087	predicted gene 17087	Other	other
-1.251	W4VSN7	Gm3550	ribosomal protein L29 pseudogene	Other	other
-1.242	A2A9H6	Gm884	predicted gene 884	Cytoplasm	other
-1.258	Q9CQI3	GMFB	glia maturation factor beta	Cytoplasm	growth factor
-1.404	P63213	GNG2	G protein subunit gamma 2	Plasma Membrane	enzyme
1.254	P05202	GOT2	glutamic-oxaloacetic transaminase 2	Cytoplasm	enzyme
1.234	Q3ULJ0	GPD1L	glycerol-3-phosphate dehydrogenase 1 like	Cytoplasm	enzyme
-1.3	Q8BUV3	GPHN	gephyrin	Plasma Membrane	enzyme
-1.222	P39087	GRIK2	glutamate ionotropic receptor kainate type subunit 2	Plasma Membrane	ion channel
1.503	B1AS29	GRIK3	glutamate ionotropic receptor kainate type subunit 3	Plasma Membrane	ion channel
1.221	Q68EF4	GRM4	glutamate metabotropic receptor 4	Plasma Membrane	G-protein coupled receptor
1.32	Q80WM4	HAPLN4	hyaluronan and proteoglycan link protein 4	Extracellular Space	other
1.255	Q6PAV2	HERC4	HECT and RLD domain containing E3 ubiquitin protein ligase 4	Cytoplasm	enzyme
-1.27	Q8CGP4	Hist1h2aa	histone cluster 1, H2aa	Nucleus	other
1.361	P38060	HMGCL	3-hydroxy-3-methylglutaryl-CoA lyase	Cytoplasm	enzyme
-1.202	Q5EBP8	Hnrnpa1	heterogeneous nuclear ribonucleoprotein A1	Nucleus	other
1.635	Q8BGZ1	HPCAL4	hippocalcin like 4	Other	transporter
1.205	Q8BIJ6	IARS2	isoleucyl-tRNA synthetase 2, mitochondrial	Cytoplasm	enzyme
1.286	P54071	IDH2	isocitrate dehydrogenase (NADP(+)) 2, mitochondrial	Cytoplasm	enzyme
1.221	Q9D6R2	IDH3A	isocitrate dehydrogenase 3 (NAD(+)) alpha	Cytoplasm	enzyme
-1.339	Q8CD76	KLC1	kinesin light chain 1	Cytoplasm	other
1.301	Q9CPR6	Krt88	keratin 88	Other	other
-1.217	Q8BN59	LARP6	La ribonucleoprotein domain family member 6	Cytoplasm	other
-1.26	Q8JZS0	LIN7A	lin-7 homolog A, crumbs cell polarity complex component	Plasma Membrane	other
1.217	Q3TMX5	MANF	mesencephalic astrocyte derived neurotrophic factor	Extracellular Space	other
-1.311	D3YYK8	Mapre2	microtubule-associated protein, RP/EB family, member 2	Cytoplasm	other
1.276	Q99KE1	ME2	malic enzyme 2	Cytoplasm	enzyme
1.223	Q8BMF3	ME3	malic enzyme 3	Cytoplasm	enzyme
1.338	P34884	MIF	macrophage migration inhibitory factor	Extracellular Space	cytokine
1.213	Q3UW66	MPST	mercaptopyruvate sulfurtransferase	Cytoplasm	enzyme
1.24	Q9D1P0	MRPL13	mitochondrial ribosomal protein L13	Cytoplasm	other
-1.213	Q9Z2D1	MTMR2	myotubularin related protein 2	Cytoplasm	phosphatase
-1.241	Q3UHD3	MTUS2	microtubule associated scaffold protein 2	Nucleus	other
1.21	P09405	NCL	nucleolin	Nucleus	other
1.277	Q62433	NDRG1	N-myc downstream regulated 1	Nucleus	kinase
-1.263	Q8BTG7	NDRG4	NDRG family member 4	Plasma Membrane	other
1.244	Q8CEC5	NKIRAS1	NFKB inhibitor interacting Ras like 1	Other	enzyme
-1.303	Q99K48	NONO	non-POU domain containing octamer binding	Nucleus	transcription regulator
1.244	A2A9Q2	NRDC	nardilysin convertase	Cytoplasm	peptidase
1.21	Q3UHB1	NT5DC3	5'-nucleotidase domain containing 3	Cytoplasm	other
1.323	E9Q1A0	PDE4DIP	phosphodiesterase 4D interacting protein	Cytoplasm	enzyme
1.219	Q9D051	PDHB	pyruvate dehydrogenase E1 beta subunit	Cytoplasm	enzyme
1.495	A3KGF7	PLCB2	phospholipase C beta 2	Cytoplasm	enzyme
1.227	Q543K9	PNP	purine nucleoside phosphorylase	Nucleus	enzyme
-1.369	Q8K1L5	PPP1R11	protein phosphatase 1 regulatory inhibitor subunit 11	Cytoplasm	enzyme
1.278	P63330	PPP2CA	protein phosphatase 2 catalytic subunit alpha	Cytoplasm	phosphatase
1.381	P20108	PRDX3	peroxiredoxin 3	Cytoplasm	enzyme
-1.202	P16054	PRKCE	protein kinase C epsilon	Cytoplasm	kinase
1.225	Q9QUK9	PRSS3	serine protease 3	Extracellular Space	peptidase
1.306	E9PZ00	PSAP	prosaposin	Extracellular Space	enzyme
1.235	Q9CZT8	RAB3B	RAB3B, member RAS oncogene family	Cytoplasm	enzyme
-1.286	Q99N57	RAF1	Raf-1 proto-oncogene, serine/threonine kinase	Cytoplasm	kinase
1.234	Q91ZZ2	RAPGEF1	Rap guanine nucleotide exchange factor 1	Cytoplasm	other
-1.23	D9HP81	RIMS2	regulating synaptic membrane exocytosis 2	Plasma Membrane	other
-1.508	P70335	ROCK1	Rho associated coiled-coil containing protein kinase 1	Cytoplasm	kinase
-1.314	P62281	RPS11	ribosomal protein S11	Cytoplasm	other
-1.201	Q9ES97	RTN3	reticulon 3	Cytoplasm	other
1.394	Q924D0	RTN4IP1	reticulon 4 interacting protein 1	Cytoplasm	enzyme
-1.226	O08576	RUNDC3A	RUN domain containing 3A	Cytoplasm	other
-1.216	Q99J08	SEC14L2	SEC14 like lipid binding 2	Cytoplasm	transporter
1.237	A2AQE2	SECISBP2L	SECIS binding protein 2 like	Other	other
1.376	P28661	SEPT4	septin 4	Cytoplasm	enzyme
-1.23	Q8BJU0	SGTA	small glutamine rich tetratricopeptide repeat containing alpha	Cytoplasm	other
1.222	Q9CZN7	SHMT2	serine hydroxymethyltransferase 2	Cytoplasm	enzyme
1.267	P09671	SOD2	superoxide dismutase 2	Cytoplasm	enzyme
-1.238	Q52KF3	SPIRE1	spire type actin nucleation factor 1	Cytoplasm	other
1.279	P63046	SULT4A1	sulfotransferase family 4A member 1	Cytoplasm	enzyme
-1.235	Q9CUU3	SYCP2	synaptonemal complex protein 2	Nucleus	other
1.208	Q920N7	SYT12	synaptotagmin 12	Plasma Membrane	transporter
-1.286	Q3UH45	TECPR2	tectonin beta-propeller repeat containing 2	Other	other
-1.209	P01831	THY1	Thy-1 cell surface antigen	Plasma Membrane	other
1.207	P62075	TIMM13	translocase of inner mitochondrial membrane 13	Cytoplasm	transporter
1.586	D3Z2H9	Tpm3-rs7	tropomyosin 3, related sequence 7	Other	other
-1.216	Q7TMM9	TUBB2A	tubulin beta 2A class IIa	Cytoplasm	other
-1.268	P68372	TUBB4B	tubulin beta 4B class IVb	Cytoplasm	other
-1.2	Q9CQM5	TXNDC17	thioredoxin domain containing 17	Cytoplasm	enzyme
1.416	Q91W90	TXNDC5	thioredoxin domain containing 5	Cytoplasm	enzyme
-1.312	P61079	UBE2D3	ubiquitin conjugating enzyme E2 D3	Cytoplasm	enzyme
1.21	O70481	UBR1	ubiquitin protein ligase E3 component n-recognin 1	Cytoplasm	enzyme
-1.29	Q8K0T7	UNC13C	unc-13 homolog C	Cytoplasm	other
1.209	Q4FE56	USP9X	ubiquitin specific peptidase 9 X-linked	Plasma Membrane	peptidase
-1.235	Q6PEV3	WIPF2	WAS/WASL interacting protein family member 2	Cytoplasm	other
-1.203	P0C7L0	WIPF3	WAS/WASL interacting protein family member 3	Plasma Membrane	other
1.262	Q5SXA9	WWC1	WW and C2 domain containing 1	Cytoplasm	transcription regulator
-1.295	Q810J8	ZFYVE1	zinc finger FYVE-type containing 1	Cytoplasm	other
