## Supplementary File 3 for "Prenatal treatment with rapamycin restores enhanced hippocampal mGluR-LTD and mushroom spine size in a Down’s syndrome mouse model"

### Sheet: Table S7
Table S7. Canonical pathways affected in Ts1Cje, Ts1Cje RAPA and WT RAPA SNs
Canonical Pathways	Ts1Cje (-log p-value)	Ts1Cje RAPA (-log p-value)	WT RAPA (-log p-value)
Mitochondrial Dysfunction	30.5984	2.42045	3.41013
Oxidative Phosphorylation	25.2149		2.49441
Sirtuin Signaling Pathway	11.7109		4.42723
Calcium Signaling	9.18097
CREB Signaling in Neurons	9.15688	2.97937	4.6834
Endocannabinoid Neuronal Synapse Pathway	8.96203
Glutamate Receptor Signaling	6.34478	2.90326	3.54707
Synaptogenesis Signaling Pathway	6.22979		4.20496
Opioid Signaling Pathway	6.20208
G Beta Gamma Signaling	5.51193
Synaptic Long Term Depression	5.27316		2.40687
Amyotrophic Lateral Sclerosis Signaling	4.98156
Neuropathic Pain Signaling In Dorsal Horn Neurons	4.88067
Role of NFAT in Cardiac Hypertrophy	4.84555
Calcium Transport I	4.82108
GNRH Signaling	4.51997	2.4025	2.5512
Gαi Signaling	4.35536	2.91465	3.17536
Synaptic Long Term Potentiation	4.27878		3.11349
nNOS Signaling in Skeletal Muscle Cells	4.2507
Androgen Signaling	4.15094
Cardiac β-adrenergic Signaling	4.08116
CCR5 Signaling in Macrophages	3.91819
GABA Receptor Signaling	3.89647		3.72522
Gαs Signaling	3.65393
GPCR-Mediated Nutrient Sensing in Enteroendocrine Cells	3.56166		2.4521
Ephrin Receptor Signaling	3.48721	2.34148
Netrin Signaling	3.46642
FcγRIIB Signaling in B Lymphocytes	3.22928
Antiproliferative Role of Somatostatin Receptor 2	3.18602
Gustation Pathway	2.94538
Huntington's Disease Signaling	2.86306	2.72031	3.44086
α-Adrenergic Signaling	2.84499		2.71104
Dopamine-DARPP32 Feedback in cAMP Signaling	2.82357		2.66307
CXCR4 Signaling	2.77725	3.40063	3.46494
Sertoli Cell-Sertoli Cell Junction Signaling	2.57366
Endocannabinoid Developing Neuron Pathway	2.54201	3.04917
Gap Junction Signaling	2.45732		4.82258
P2Y Purigenic Receptor Signaling Pathway	2.38763	2.88917	3.14414
Thrombin Signaling	2.36663	2.97006	2.96483
White Adipose Tissue Browning Pathway	2.36353
Cardiac Hypertrophy Signaling		2.69651
Phospholipase C Signaling		3.40646	2.50259
G Protein Signaling Mediated by Tubby		3.68664
Germ Cell-Sertoli Cell Junction Signaling		2.41145
G-Protein Coupled Receptor Signaling			2.39013
RhoGDI Signaling		4.24714
Apoptosis Signaling			2.64563
CDK5 Signaling			2.5088
IL-8 Signaling		3.0558
Breast Cancer Regulation by Stathmin1		5.01554	7.80598
fMLP Signaling in Neutrophils		3.03515	2.39767
Integrin Signaling		2.91522
CCR3 Signaling in Eosinophils		2.92755	3.19118
Acetyl-CoA Biosynthesis I (Pyruvate Dehydrogenase Complex)			3.20113
Gαq Signaling		3.52385	2.73414
Ephrin B Signaling		2.61135
Role of NFAT in Regulation of the Immune Response		2.33298
Phenylalanine Degradation IV (Mammalian, via Side Chain)			2.57535
Ceramide Signaling		2.365
Valine Degradation I			2.356
Axonal Guidance Signaling		4.89805	2.80311
TCA Cycle II (Eukaryotic)			3.50924
Apelin Endothelial Signaling Pathway			2.41108
Cholecystokinin/Gastrin-mediated Signaling			2.35825
Gluconeogenesis I		2.37912
14-3-3-mediated Signaling			3.14414
Noradrenaline and Adrenaline Degradation			3.01885
Phagosome Maturation			2.82118
NRF2-mediated Oxidative Stress Response			2.37762
ERK/MAPK Signaling			2.34893
Signaling by Rho Family GTPases		4.47079
Ethanol Degradation II			3.13402
Histamine Degradation			2.40558
Oxidative Ethanol Degradation III			2.30927

### Sheet: Table S8
Table S8. Z-score analysis of canonical pathways in Ts1Cje, Ts1Cje RAPA and WT RAPA SNs
Canonical Pathways	Ts1Cje	Ts1Cje RAPA	WT RAPA
Oxidative Phosphorylation	4.472	N/A	1
Opioid Signaling Pathway	1.897	0	-2
Sirtuin Signaling Pathway	-3	N/A	0.816
Synaptogenesis Signaling Pathway	2.53	-1	0
Dopamine-DARPP32 Feedback in cAMP Signaling	2	N/A	1.342
Calcium Signaling	2.887	N/A	N/A
Ephrin Receptor Signaling	1.633	0	-1
Synaptic Long Term Depression	2.121	0	-0.447
Cardiac Hypertrophy Signaling (Enhanced)	1.633	0	-0.816
Integrin Signaling	1	0.447	-1
Role of NFAT in Cardiac Hypertrophy	1.89	0	-0.447
CREB Signaling in Neurons	1.89	N/A	0.378
Synaptic Long Term Potentiation	1.633	N/A	0.447
Netrin Signaling	2	N/A	N/A
White Adipose Tissue Browning Pathway	2	N/A	N/A
Signaling by Rho Family GTPases	N/A	-1	-1
Androgen Signaling	2	N/A	N/A
Phospholipase C Signaling	N/A	-0.447	-1.342
IL-8 Signaling	N/A	0.447	-1.342
Neuropathic Pain Signaling In Dorsal Horn Neurons	1.633	N/A	N/A
CXCR4 Signaling	0	0	-1.633
G Beta Gamma Signaling	1.633	N/A	N/A
GNRH Signaling	1	0	-0.447
Cardiac Hypertrophy Signaling	1	0	-0.447
Thrombin Signaling	N/A	N/A	-1.342
GPCR-Mediated Nutrient Sensing in Enteroendocrine Cells	1.342	N/A	0
Gαq Signaling	N/A	0	-1.342
Amyotrophic Lateral Sclerosis Signaling	1.342	N/A	N/A
Endocannabinoid Neuronal Synapse Pathway	1.265	N/A	N/A
Gαs Signaling	1	N/A	N/A
Huntington's Disease Signaling	N/A	0	-1
Corticotropin Releasing Hormone Signaling	-1	N/A	N/A
Production of Nitric Oxide and Reactive Oxygen Species in Macrophages	N/A	N/A	-1
CDK5 Signaling	N/A	N/A	1
fMLP Signaling in Neutrophils	N/A	0	-1
cAMP-mediated signaling	N/A	N/A	1
Endothelin-1 Signaling	N/A	N/A	-1
Colorectal Cancer Metastasis Signaling	1	N/A	N/A
Apoptosis Signaling	N/A	N/A	1
p70S6K Signaling	N/A	N/A	-1
Cholecystokinin/Gastrin-mediated Signaling	N/A	N/A	-1
Glutamate Receptor Signaling	1	N/A	N/A
Apelin Endothelial Signaling Pathway	N/A	N/A	-1
Gαi Signaling	-0.447	0	-0.447
P2Y Purigenic Receptor Signaling Pathway	N/A	0	-0.447
ERK/MAPK Signaling	N/A	N/A	-0.447
Protein Kinase A Signaling	N/A	0	-0.378
